# Development and characterization of infectious clones of two strains of Usutu virus

**DOI:** 10.1101/2020.08.05.238543

**Authors:** Tyler Bates, Christina Chuong, Seth A. Hawks, Pallavi Rai, Nisha K. Duggal, James Weger-Lucarelli

## Abstract

Usutu virus (USUV; genus *Flavivirus*; family *Flaviviridae*) is a mosquito-borne, positive-sense RNA virus that is currently causing significant die-offs in numerous bird species throughout Europe and has caused infections in humans. Currently, there are no molecular clones for USUV, hence, hindering studies on the pathogenesis and transmission of USUV. In this report, we demonstrate the development and characterization of infectious clones for two modern strains of USUV isolated from Europe and Africa. We show that the infectious clone-derived viruses replicated similarly to the parental strains in both mammalian and insect cells. Additionally, we observed similar levels of replication and pathogenesis in two mouse models. This reverse genetics system will aid the scientific community in studying and developing USUV infection, transmission, diagnostics, and vaccines.
