## Supplemental File 1 for "Development and characterization of infectious clones of two strains of Usutu virus"

### Sheet: Sheet1
Supplemental File 1
Strain Name	Virus	Year	Host	Isolation Source	Country	GenBank Accession
Cy2016	WNV	2016	Human	Urine	Cyprus	MF797870
HEN0701	JEV	2007	Swine	Brain	China	FJ495189
GIII	SLEV	2013	Human	Cerebrospinal fluid	Argentina	MN413675.1
MB119/06	USUV	2006	Culex pipiens		Spain	KF573410.1
SAAR-1776	USUV		Mosquito		South Africa	AY453412.1
HB81P08	USUV	1981	Human		Central African Republic	KC754955.1
S-1238	USUV	2016	Turdus merula		Germany	KY294723.1
USU-BE-Frameries/2016	USUV	2016	Turdus merula		Belgium	KY263625.1
USU-BE-Flemalle/2016	USUV	2016	Turdus merula		Belgium	KY263624.1
USUV-HautRhin7316/France/2015	USUV	2015	Turdus merula		France	KX601691.1
Biotec	USUV	2010			Spain	KU760915.1
Bologna 2009	USUV	2009	Human	Plasma	Italy	HM569263.1
Budapest	USUV	2005	Turdus merula		Hungary	EF206350.1
USU-BE-Scoter/2018	USUV	2018	Melanitta nigra		Belgium	MK419834.1
ME/2015/ED-A	USUV	2015	Strix nebulosa	Liver	Germany	KU664608.1
V266	USUV	2012	Turdus merula		Germany	KJ438729.1
CROC_259520	USUV	2013	Crocidura sp.	Brain	Senegal	MH727240.1
593m_Israel15	USUV	2015	Aedes albopictus		Israel	MG461308.1
65436	USUV	2016	Turdus merula		Germany	KY199557.1
V382	USUV	2013	Turdus merula		Germany	KJ438758.1
VD54359	USUV	2016	Turdus merula		Germany	KY199558.1
V211	USUV	2012	Turdus merula		Germany	KJ438764.1
V51	USUV	2011	Turdus merula		Germany	KJ438778.1
269m_Israel04	USUV	2004	Culex perexiguus		Israel	MG461310.1
V248	USUV	2012	Turdus merula		Germany	KJ438774.1
Vienna 2001	USUV	2001	Turdus merula		Austria	NC_006551.1
1477	USUV	2010	Culex pipiens pipiens		Germany	KJ438705.1
ArD101291	USUV	1993	Culex univittatus		Senegal	KC754956.1
Italia 2009	USUV	2009	Turdus merula		Italy	JF266698.1
341m_Israel04	USUV	2004	Culex pipiens		Israel	MG461311.1
USU-BE-Lincent/2016	USUV	2016	Turdus merula		Belgium	KY263626.1
2794	USUV	2011	Culex cf. pipiens/torrentium		Germany	KJ438767.1
ROD-259466	USUV	2013	Mastomys natalensis	Brain	Senegal	MH727238.1
V399	USUV	2013	Turdus merula		Germany	KJ438742.1
BAT2USUTU-BNI	USUV	2013	Pipistrellus pipistrellus	Brain	Germany	KJ859683.1
V15	USUV	2011	Turdus merula		Germany	KJ438727.1
3125	USUV	2011	Culex pipiens		Germany	KJ438708.1
V39	USUV	2011	Turdus merula		Germany	KJ438765.1
V453	USUV	2015	Turdus merula		Germany	KY426750.1
V46	USUV	2011	Turdus merula		Germany	KJ438755.1
S.nebulosa-6004/NL/2016	USUV	2016	Strix nebulosa	Liver	Netherlands	KY128482.1
V387	USUV	2013	Turdus merula		Germany	KJ438757.1
AS201600045	USUV	2016	Turdus merula		Netherlands	MH891847.1
V541	USUV	2016	Turdus merula		Germany	KY426768.1
3169	USUV	2011	Culex cf. pipiens/torrentium		Germany	KJ438718.1
ArB1803	USUV	1969	Culex perfuscus		Central African Republic	KC754958.1
